# Role of the tomato *MARS1/ROUGH* gene encoding a LYSINE-SPECIFIC HISTONE DEMETHYLASE 1 in adventitious root and fruit skin formation

**DOI:** 10.1101/2025.07.29.665673

**Authors:** Eduardo Larriba, Cécile Bres, Aurora Alaguero-Cordovilla, Johann Petit, Riyazuddin Riyazuddin, Jean Philippe Mauxion, Lara Caballero, Bénédicte Bakan, David Esteve-Bruna, Moussa Benhamed, Christophe Rothan, José Manuel Pérez-Pérez

## Abstract

In contrast to animals, plants have a high regenerative capacity, and they can form new organs and even complete individuals from a few cells present in adult tissues, either in response to injury or to the alteration of their environment. In this study, we describe the isolation and characterization of the *more adventitious roots1-1* (*mars1-1*) mutant, which exhibits enhanced regenerative potential upon wounding in tomato hypocotyl explants. Additionally, the *mars1-1* fruits exhibited a rough surface due to the ectopic proliferation of subepidermal cells, which formed callus-like structures on the cuticle. The *MARS1/ROUGH* gene encodes a conserved lysine-specific histone demethylase, SlLSD1, which regulates a variety of processes in metazoans, including cell proliferation, stem cell pluripotency, and embryogenesis. Two CRISPR/Cas9 null alleles, *mars1-2* and *mars1-3*, were generated and their pleiotropic phenotype was characterized. We found elevated levels of H3K4me1 in *mars1/rough* seedlings, which suggests that SlLSD1 is required for the demethylation of this histone mark. To ascertain the impact of altered epigenetic marks in the *mars1/rough* mutants on gene expression regulation, we conducted a transcriptome analysis using a variety of RNA-Seq studies on tomato hypocotyls. By employing specific bioinformatic workflows and leveraging on the resolution of directional RNA-Seq data, we have identified over several dozen distinct genomic regions that exhibit *de novo* expression in the *mars1/rough* mutants. One such region includes a novel B-type cyclin gene, which is upregulated in the *mars1/rough* mutants and may account for the observed phenotypes. Our findings indicate that SlLSD1 plays a role in the establishment and maintenance of silencing in specific genomic regions that are essential for tissue-specific reprogramming.
