## Supplementary material for "Role of the tomato *MARS1/ROUGH* gene encoding a LYSINE-SPECIFIC HISTONE DEMETHYLASE 1 in adventitious root and fruit skin formation": Suppl. Table S1

### Sheet: Table S1
Primer name	primer sequence (5' to 3')	Use
SL2.50ch10_G11836520C_R	TCAACCAAAATAACCTGCAATTTCA	KASP genotyping
SL2.50ch10_G11836520C_F1	CTAGCAATGTTGCTCATGGCG	KASP genotyping
SL2.50ch10_G11836520C_F2	CCTAGCAATGTTGCTCATGGCC	KASP genotyping
SL2.50ch10_C23122108T_R	TCATTACATTCAACTCATACCTCACTGGA	KASP genotyping
SL2.50ch10_C23122108T_F1	TTTAGCTATGATGTTCTCATACTAATAGCAATT	KASP genotyping
SL2.50ch10_C23122108T_F2	TTTAGCTATGATGTTCTCATACTAATAGCAATC	KASP genotyping
SL2.50ch10_C23202807T_R	AACGTTAACATTAACGTCAATATGAACATT	KASP genotyping
SL2.50ch10_C23202807T_F1	TTGACGTTGACGTACATATTAACGTTAATG	KASP genotyping
SL2.50ch10_C23202807T_F2	TTGACGTTGACGTACATATTAACGTTAATA	KASP genotyping
SL2.50ch10_T38953655A_R	GCTTTCCACAAACTTCAGGACTTCT	KASP genotyping
SL2.50ch10_T38953655A_F1	GCAGGTCATGGAGGATTATGTGTCA	KASP genotyping
SL2.50ch10_T38953655A_F2	GCAGGTCATGGAGGATTATGTGTCT	KASP genotyping
SL2.50ch10_C40585035T_R	TCGCTGGAGCTACACCAAAATTGAT	KASP genotyping
SL2.50ch10_C40585035T_F1	GCTTTCTCCTTTCTGCTACATCACG	KASP genotyping
SL2.50ch10_C40585035T_F2	TGCTTTCTCCTTTCTGCTACATCACA	KASP genotyping
SL2.50ch10_C43495499T_R	TGTTAGAACCGTTTCAAACTTGGTTTGA	KASP genotyping
SL2.50ch10_C43495499T_F1	CCAAAGTTACTCCTAATTATGTTCTTGCAAGAT	KASP genotyping
SL2.50ch10_C43495499T_F2	CCAAAGTTACTCCTAATTATGTTCTTGCAAGAC	KASP genotyping
SL2.50ch10_C43555732T_R	TGGCCATGAGAATGAACTAGGTTGC	KASP genotyping
SL2.50ch10_C43555732T_F1	ACAATATGCTTCCCAATTGGCAAT	KASP genotyping
SL2.50ch10_C43555732T_F2	ACAATATGCTTCCCAATTGGCAAC	KASP genotyping
SL2.50ch10_C55809212A_R	TCGAATACATGCCTAGCCTTCTCCA	KASP genotyping
SL2.50ch10_C55809212A_F1	TTGTTGATTGATATGTATGGCAAATGTG	KASP genotyping
SL2.50ch10_C55809212A_F2	CTTGTTGATTGATATGTATGGCAAATGTT	KASP genotyping
LSD1.1F	ATCCCCCAAATCACTCAACA	EMS mutation genotyping
LSD1.1R	CCAACATTGCCTGCCTAAGT	EMS mutation genotyping
SlLSD1seq-FWD	TGACGACCTCCCAAAATCAT	CRISPR mutation genotyping
SlLSD1seq-REV	GCCCCCAATTTGAGAAACTA	CRISPR mutation genotyping
SlLSD1-SgRNA1-bpiI	tgtggtctcaATTGGTTTCCGCCGCCGCCGTGAAgttttagagctagaaatagcaag	oligo for sgRNA cloning (CRISPR system)
SlLSD1-SgRNA2-bpiI	tgtggtctcaATTGGCAGTGGAGGGTTTAGGGTTgttttagagctagaaatagcaag	oligo for sgRNA cloning (CRISPR system)
Solyc04g081660_Sup-GG-VIG-1F	tttggtctcaTATGGGCAAAATAGGAGGGCACT	VIGS cloning
Solyc04g081660_Sup-GG-VIG-1R	tttggtctcaCACCCGGACGGTGAATCAGAACA	VIGS cloning
Solyc04g081650_Sup-GG-VIG-2F	tttggtctcaTATGGAAGGCAGCAATTGGGAAGC	VIGS cloning
Solyc04g081650_Sup-GG-VIG-2R	tttggtctcaCACCCCCCTTCCCCCAGAGCTT	VIGS cloning
Solyc03g123760_Sup-GG-VIG-3F	tttggtctcaTATGGGACAGGGTGACAGATGAGG	VIGS cloning
Solyc03g123760_Sup-GG-VIG-3R	tttggtctcaCACCCCTCGATTGCACTACCGTCA	VIGS cloning
pTRV2_Ins_F	CAGGCGGTTCTTGTGTGTCAA	VIGS PCR
pTRV2_Ins_R	TGAACCTAAAACTTCAGACACGG	VIGS PCR
Vacuolar2F_DT	caccTGATTAAATTTCATGGCCACACA	D-TOPO Cloning
CYC-3R	CCCCTTCCCCCAGAGCTT	D-TOPO Cloning/RT-PCR
Va-Extra1F	CCCTATGTTGCTTGGCACAA	RT-PCR
Extra-ExonF	TGAAATGCAGGCTACTCACCAA	RT-PCR/DNA sequencing
CYB2-E5-F	CCTGTTCTGATTCACCGTCCG	RT-PCR
ExtraExon-R	GATTTGCGCAGCTAACTTCCTT	RT-PCR
FowardVacuolar	TAGGTGTCGGCAAGGTGGTG	RT-PCR/DNA sequencing
CYB2-E5-R	GGGACGCAGCTAACGATCTCA	RT-PCR
Extra-Exon2F	CGCCAGAAAAGGAGTGCTTG	RT-PCR
CYB-Exon2-F	CGGTCTCTTAAAGCTGCTCAGTC	RT-PCR
CYB-Exon2-R	TCAATTTCGAGCATTCCAAAAG	RT-PCR
SecSuper-1R	TGACCAATCTTCTGCATCTTCC	DNA sequencing
SecSuper2R	TGATGGTGGGAATCGAAGCA	DNA sequencing
SecSuper-3R	AATGTCTGCTGAGAAGAAACTGC	DNA sequencing
